# IntelliProfiler 2.0: An integrated R pipeline for long-term home-cage behavioral profiling in group-housed mice using eeeHive 2D

**DOI:** 10.64898/2026.02.10.705044

**Authors:** Shohei Ochi, Masashi Azuma, Iori Hara, Hitoshi Inada, Kento Takabayashi, Noriko Osumi

**Affiliations:** Department of Developmental Neuroscience, Tohoku University Graduate School of Medicine, Sendai, Miyagi, 980-8575, Japan; Department of Developmental Neuroscience, Tohoku University School of Medicine, Sendai, 980-8575, Japan; Headquarters for Co-Creation Strategy, National Institutes of Natural Sciences, NINS, Minato-ku, Tokyo, 105-0001, Japan; Kagoshima Seikyo General Hospital, Kagoshima, Kagoshima, 891-0141, Japan

**Author notes:** SO and MA are equally contributed.

**Keywords:** RFID tracking, Group-housed mice, Behavioral phenotyping, Travel distance, Social interaction, R programming

## Abstract

**Background:** Long-term home-cage monitoring is essential to quantify spontaneous locomotor and social behaviors in group-housed mice, but analysis of high-density RFID tracking data remains a barrier to reproducibility.

**New methods:** We developed *IntelliProfiler 2*.*0*, a fully R-based pipeline tailored to the eeeHive 2D floor-mounted RFID array. The workflow performs data import from text logs, preprocessing, coordinate reconstruction, missing-value handling, feature extraction, statistical testing, and visualization in a single environment. Behavioral metrics include travel distance, close contact ratio (CCR), and a newly implemented inter-individual distance metric.

**Results:** In four-day recordings of group-housed C57BL/6J mice (8 males and 8 females), IntelliProfiler 2.0 captured circadian phase-dependent locomotion and proximity patterns and reproduced sex-dependent differences consistent with prior analyses while incorporating updated hardware specifications. Radar-chart summaries enabled intuitive comparison of multidimensional behavioral profiles and inter-individual variability across light/dark phases.

**Comparison with existing methods:** Compared with IntelliProfiler 1.0 and multi-tool workflows, IntelliProfiler 2.0 consolidates analysis into a single, script-based R pipeline, reducing operational complexity and improving reproducibility. The updated implementation supports recent manufacturer-driven changes, including antenna renumbering and multi-USB data export.

**Conclusions:** IntelliProfiler 2.0 provides a reproducible, extensible framework for high-throughput behavioral phenotyping of group-housed mice and is scalable across hardware configurations, including simplified single-board recordings.

**Highlights:**

- End-to-end R pipeline for eeeHive 2D floor-based RFID tracking analysis
- Standardized setup with comprehensive manuals and protocols
- Inter-individual distance metric to quantify group spatial structure
- Circadian- and sex-dependent behavioral profiling in group-housed mice
- Radar-charts summarize multidimensional behavioral profiles and variability
