## Supplementary Table1 for "IntelliProfiler 2.0: An integrated R pipeline for long-term home-cage behavioral profiling in group-housed mice using eeeHive 2D"

### Sheet: Sheet1
	Resource	Source	Identifier	Purpose
1	eeeHive 2D v1.2 (RFID sensor array)	Phenovance LLC	PRT-EH2D-v1.2	Behavioral monitoring
2	Handheld RFID reader for eeeHive tags	Phenovance LLC	PRT-EHHR-01	RFID tag reading
3	RFID tag with disposable injector (20 pcs set)	Phenovance LLC	PRT-IC0010	RFID tag implantation
4	Isolation box	Phenovance LLC	PRT-IC-0033	Behavioral monitoring
5	2000P cage	Tecniplast	2000P	Housing
6	Cage top for IntelliCage plastic cage (Tecniplast 2000P214 inner fitting)	Phenovance LLC	PRT-PC0002	Housing
7	Isoflurane anesthesia system	ShinFactory	SF-487	Anesthesia
8	Switching valve for anesthesia gas scavenging	BioResearch Center	8433005	Anesthesia
9	Small animal anesthesia mask (size S for mice)	BioResearch Center	RFM-S	Anesthesia
10	Gas absorption filter	BioResearch Center	ACFC-S	Anesthesia
11	C57BL/6JJcl mice (7 weeks old)	CLEA Japan	N/A	Experimental animals
12	Water bottle set CK-200 K-11 (80 mm)	CLEA Japan	CL-0904	Housing
13	Aspen chip bedding	CLEA Japan	CL-4169	Housing
14	Plastic cage clean S-TPX	CLEA Japan	CL-0104-2	Housing
15	Electronic balance	OHAUS	STX621	Animal weighing
16	Mid-temperature hot plate	Tokyo Glass Instruments	FHP-300S	Post-implantation recovery
17	Lab MR Stock (standard mouse chow)	Nihon Nosan Kogyo	N/A	Feeding
18	Isoflurane	Intervet	v005106	Anesthesia
