## Supplementary Table2 for "IntelliProfiler 2.0: An integrated R pipeline for long-term home-cage behavioral profiling in group-housed mice using eeeHive 2D"

### Sheet: Sheet1
Analysis Step	Script Name	Description	Input File(s)	Output File(s)
Data preprocessing	IP_RawLog_to_PositionID.R	Convert raw RFID log files into per-second XY position matrices; perform coordinate remapping, time normalization, and missing-data imputation (LOCF).	Raw text log (.txt) exported from Tera Term	processed_data_combined.xlsx; per-ID Excel files
Behavioral feature extraction	IP_FeatureCalc_Visualization.R	Compute locomotor and social metrics (travel distance, inter-individual distance, CCR) and generate summary outputs.	processed_data_combined.xlsx or per-ID Excel files	Hourly_movement.xlsx; Hourly_inter-individual_distance.xlsx; Close_contact_ratio.xlsx; ID_mapping.txt; movement_hour.pdf; movement_hour_ID#.pdf; inter-individual_distance_hour.pdf; inter-individual_distance_hour_ID#_vs_ID#.pdf; ccr_hour.pdf; ccr_hour_ID#_vs_ID#.pdf
ZT conversion	IP_HourToZT_Converter_HM.R	Convert hourly movement metrics to Zeitgeber Time (ZT) labels.	Hourly_movement.xlsx	ZT_converted_HM.xlsx
ZT conversion	IP_HourToZT_Converter_IV.R	Convert hourly inter-individual distance metrics to Zeitgeber Time (ZT) labels.	Hourly_inter-individual_distance.xlsx	ZT_converted_IV.xlsx
ZT conversion	IP_HourToZT_Converter_CCR.R	Convert hourly CCR metrics to Zeitgeber Time (ZT) labels.	Close_contact_ratio.xlsx	ZT_converted_CCR.xlsx
Visualization (ZT)	IP_ZT_individual_movement_plot.R	Generate ZT-based individual and group locomotor activity plots.	ZT_converted_HM.xlsx	Movement_ZT_<ID>.pdf; Movement_LightDarkSum_<ID>.pdf; Movement_ZT_All.pdf; Movement_LightDarkSum_All.pdf
Visualization (ZT)	IP_ZT_pairwise_inter-individual_dist_plot.R	Generate ZT-based pairwise inter-individual distance plots and Light/Dark summaries.	ZT_converted_IV.xlsx	Inter-individual_distance_ZT_<Pair>.pdf; Inter-individual distance_lightdarkmean_<Pair>.pdf
Visualization (ZT)	IP_ZT_pairwise_CCR_plot.R	Generate ZT-based pairwise CCR plots and Light/Dark summaries.	ZT_converted_CCR.xlsx	CCR_ZT_<Pair>.pdf; CCR_LightDarkMean_<Pair>.pdf
Statistical comparison (2 groups)	IP_group_comparison_movement.R	Two-way ANOVA + Tukey post hoc per ZT hour and Light/Dark period for movement.	ZT_converted_HM.xlsx (two groups)	HourlyMovement_GroupComparison_.pdf; Sum12h_GroupComparison_.pdf; ANOVA_Hourly_byZT_.csv; Tukey_Hourly_byZT_.csv; ANOVA_Sum12h_byPeriod_.csv; Tukey_Sum12h_byPeriod_.csv; ANOVA_Global_1hr_.csv; ANOVA_Global_12hr_.csv
Statistical comparison (2 groups)	IP_group_comparison_inter-individual_dist.R	Two-way ANOVA + Tukey post hoc per ZT hour and Light/Dark period for inter-individual distance.	ZT_converted_IV.xlsx (two groups)	Inter-individual_dist_group_comparison_.pdf; Sum12h_GroupComparison_.pdf; ANOVA_Hourly_byZT_.csv; Tukey_Hourly_byZT_.csv; ANOVA_Sum12h_byPeriod_.csv; Tukey_Sum12h_byPeriod_.csv; ANOVA_Global_1hr_.csv; ANOVA_Global_12hr_.csv
Statistical comparison (2 groups)	IP_group_comparison_CCR.R	Two-way ANOVA + Tukey post hoc per ZT hour and Light/Dark period for CCR.	ZT_converted_CCR.xlsx (two groups)	CCR_GroupComparison_.pdf; Sum12h_GroupComparison_.pdf; ANOVA_Hourly_byZT_.csv; Tukey_Hourly_byZT_.csv; ANOVA_Sum12h_byPeriod_.csv; Tukey_Sum12h_byPeriod_.csv; ANOVA_Global_1hr_.csv; ANOVA_Global_12hr_.csv
Radar chart visualization	IP_radar_chart_batch_exporter.R	Interactive import of a summary Excel file to export individual and group radar charts (Day-average and Day-by-day).	Summary Excel annotated by Sex, ID, Day, LD, and metrics	00_Individual_ID_DayAvg_raw/; 00b_Individual_ID_ByDay_raw/; 01_DayAvg_raw_rmax2_Male_vs_Female.pdf; 01b_DayAvg_raw_SingleSex/; 02_DayX_raw_rmax2_Male_vs_Female.pdf
