## Supplementary Table3 for "IntelliProfiler 2.0: An integrated R pipeline for long-term home-cage behavioral profiling in group-housed mice using eeeHive 2D"

### Sheet: Sheet1
No.	R Package	Version	Purpose / Usage
1	dplyr	1.1.4	Data manipulation (filter, mutate, summarise, group_by, bind_rows, etc.)
2	tidyr	1.3.1	Data tidying (pivoting, mutate, select, etc.)
3	lubridate	1.9.4	Date/time handling (as.POSIXct, floor_date, difftime, etc.)
4	doParallel	1.0.17	Parallel computing backend (used for foreach parallel loops)
5	foreach	1.5.2	Parallel iteration (with doParallel), per-ID Excel export
6	openxlsx	4.2.8	Reading and writing Excel files (.xlsx), flexible and fast
7	readr	2.1.5	Reading text data (.txt), fast parsing
8	purrr	1.0.4	Functional programming (map, reduce over lists/dataframes)
9	tidyverse	2.0.0	Meta-package (includes ggplot2, dplyr, tidyr, readr, purrr, stringr, forcats, tibble)
10	readxl	1.4.5	Reading Excel files (.xlsx), used for input of processed data
11	writexl	1.5.4	Writing Excel files (.xlsx), lightweight and fast
12	ggplot2	3.5.2	Data visualization (line plots, scatter plots, ribbons, themes, saved as .png)
13	stringr	1.5.1	String manipulation (str_extract, gsub, sub, etc.)
14	emmeans	1.11.1	Estimated marginal means and pairwise comparisons (ANOVA post-hoc test)
15	ggpubr	0.6.0	Publication-ready ggplot extensions (used in correlation plots, enhanced themes)
16	gridExtra	2.3	Grid graphics layout utilities (for tableGrob embedding in correlation plots)
17	grid	4.5.0	Grid graphics system (used internally by ggplot2, gridExtra)
18	tools	4.5.0	File handling utilities (file_path_sans_ext, etc.)
19	grDevices	4.5.0	Graphics device utilities (ggsave, png output)
