## Supplementary Table4 for "IntelliProfiler 2.0: An integrated R pipeline for long-term home-cage behavioral profiling in group-housed mice using eeeHive 2D"

### Sheet: ID_mapping
Short_ID	Original_ID
ID1	E01624011FC6507F
ID2	E01624011FC89136
ID3	E01624012A000438
ID4	E01624012A00079B
ID5	E01624012A001EAD
ID6	E01624012A00293F
ID7	E01624012A005BAC
ID8	E01624012A005EF9
